# THINGS: A database of 1,854 object concepts and more than 26,000 naturalistic object images

**DOI:** 10.1101/545954

**Authors:** Martin N. Hebart, Adam H. Dickter, Alexis Kidder, Wan Y. Kwok, Anna Corriveau, Caitlin Van Wicklin, Chris I. Baker

**Author notes:** Correspondence should be addressed to: Martin Hebart. **Author contribution** M.N.H. and C.I.B. designed the research, M.N.H., A.H.D., A.K., W.Y.K., and C.W. identified and selected object concepts, M.N.H., A.H.D., A.K., W.Y.K., A.C. and C.W. identified, selected and post-processed object images, M.N.H. and A.H.D. carried out analyses, all authors wrote the paper or contributed significantly to its revision. **All data available at:** http://doi.org/10.17605/osf.io/jum2f.

## Abstract

In recent years, the use of a large number of object concepts and naturalistic object images has been growing strongly in cognitive neuroscience research. Classical databases of object concepts are based mostly on a manually curated set of concepts. Further, databases of naturalistic object images typically consist of single images of objects cropped from their background, or a large number of naturalistic images of varying quality, requiring elaborate manual image curation. Here we provide a set of 1,854 diverse object concepts sampled systematically from concrete picturable and nameable nouns in the American English language. Using these object concepts, we conducted a large-scale web image search to compile a database of 26,107 high-quality naturalistic images of those objects, with 12 or more object images per concept and all images cropped to square size. Using crowdsourcing, we provide higher-level category membership for the 27 most common categories and validate them by relating them to representations in a semantic embedding derived from large text corpora. Finally, by feeding images through a deep convolutional neural network, we demonstrate that they exhibit high selectivity for different object concepts, while at the same time preserving variability of different object images within each concept. Together, the THINGS database provides a rich resource of object concepts and object images and offers a tool for both systematic and large-scale naturalistic research in the fields of psychology, neuroscience, and computer science.
