## Supplemental Table 1 for "THINGS: A database of 1,854 object concepts and more than 26,000 naturalistic object images"

### Sheet: Sheet1
Concept number	Word	uniqueID
1	aardvark	aardvark
2	abacus	abacus
3	accordion	accordion
4	acorn	acorn
5	air conditioner	air_conditioner
6	air mattress	air_mattress
7	air pump	air_pump
8	airbag	airbag
9	airboat	airboat
10	aircraft carrier	aircraft_carrier
11	airplane	airplane
12	album	album
13	alligator	alligator
14	almond	almond
15	aloe	aloe
16	alpaca	alpaca
17	altar	altar
18	aluminum foil	aluminum_foil
19	amber	amber
20	ambulance	ambulance
21	amplifier	amplifier
22	anchor	anchor
23	ankle	ankle
24	anklet	anklet
25	ant	ant
26	anteater	anteater
27	antelope	antelope
28	antenna	antenna
29	anvil	anvil
30	appetizer	appetizer
31	apple	apple
32	apple tree	apple_tree
33	applesauce	applesauce
34	apron	apron
35	aquarium	aquarium
36	arch	arch
37	arm	arm
38	armor	armor
39	arrow	arrow
40	artichoke	artichoke
41	arugula	arugula
42	ashtray	ashtray
43	asparagus	asparagus
44	avocado	avocado
45	awning	awning
46	axe	axe
47	baby	baby
48	backdrop	backdrop
49	backgammon	backgammon
50	backpack	backpack
51	backscratcher	backscratcher
52	bacon	bacon
53	badge	badge
54	badger	badger
55	bag	bag
56	bagel	bagel
57	bagpipe	bagpipe
58	baklava	baklava
59	balance beam	balance_beam
60	ball	ball
61	balloon	balloon
62	ballot box	ballot_box
63	bamboo	bamboo
64	banana	banana
65	banana peel	banana_peel
66	banana split	banana_split
67	bandage	bandage
68	bandanna	bandanna
69	banjo	banjo
70	bank	bank
71	banner	banner
72	barbed wire	barbed_wire
73	barbell	barbell
74	barcode	barcode
75	bark	bark
76	barnacle	barnacle
77	barrel	barrel
78	barrette	barrette
79	baseball	baseball
80	baseball bat	baseball_bat
81	baseball glove	baseball_glove
82	basil	basil
83	basket	basket
84	basketball	basketball
85	basketball hoop	basketball_hoop
86	bassinet	bassinet
87	bassoon	bassoon
88	bat	bat1
89	bat	bat2
90	bathmat	bathmat
91	bathrobe	bathrobe
92	bathtub	bathtub
93	baton	baton1
94	baton	baton2
95	baton	baton3
96	baton	baton4
97	batter	batter
98	battery	battery
99	bazooka	bazooka
100	beachball	beachball
101	bead	bead
102	beaker	beaker
103	bean	bean
104	beanbag	beanbag
105	beanie	beanie
106	bear	bear
107	beard	beard
108	beaver	beaver
109	bed	bed
110	bedpan	bedpan
111	bedpost	bedpost
112	bee	bee
113	beehive	beehive
114	beer	beer
115	beet	beet
116	beetle	beetle
117	bell	bell
118	bell pepper	bell_pepper
119	belt	belt
120	belt buckle	belt_buckle
121	bench	bench
122	berry	berry
123	bib	bib
124	bike	bike
125	bikini	bikini
126	bin	bin
127	binder	binder
128	binoculars	binoculars
129	bird	bird
130	birdbath	birdbath
131	birdcage	birdcage
132	birdhouse	birdhouse
133	birthday cake	birthday_cake
134	biscuit	biscuit
135	bison	bison
136	blackberry	blackberry
137	blanket	blanket
138	blazer	blazer
139	blender	blender
140	blimp	blimp
141	blind	blind
142	blinder	blinder
143	blindfold	blindfold
144	block	block
145	blouse	blouse
146	blower	blower
147	blowfish	blowfish
148	blowgun	blowgun
149	blowtorch	blowtorch
150	blueberry	blueberry
151	boa	boa
152	boar	boar
153	board	board
154	board game	board_game
155	boat	boat
156	bobsled	bobsled
157	bok choy	bok_choy
158	bolo tie	bolo_tie
159	bologna	bologna
160	bolt	bolt
161	bomb	bomb
162	bone	bone
163	bongo	bongo
164	bonnet	bonnet
165	bonsai	bonsai
166	book	book
167	bookmark	bookmark
168	bookshelf	bookshelf
169	boomerang	boomerang
170	boot	boot
171	bottle	bottle
172	bottle opener	bottle_opener
173	boulder	boulder
174	bouquet	bouquet
175	bow	bow1
176	bow	bow2
177	bow	bow3
178	bowl	bowl
179	bowler hat	bowler_hat
180	bowling ball	bowling_ball
181	bowtie	bowtie
182	box	box
183	boxer shorts	boxer_shorts
184	boxing gloves	boxing_gloves
185	boy	boy
186	bra	bra
187	brace	brace
188	bracelet	bracelet1
189	bracelet	bracelet2
190	bracket	bracket
191	braid	braid
192	brake	brake
193	branch	branch
194	brass knuckles	brass_knuckles
195	bread	bread
196	breadbox	breadbox
197	breadstick	breadstick
198	breakfast	breakfast
199	breathalyzer	breathalyzer
200	brick	brick
201	briefcase	briefcase
202	broccoli	broccoli
203	brooch	brooch
204	broom	broom
205	brownie	brownie
206	brush	brush
207	brussels sprouts	brussels_sprouts
208	bubble	bubble
209	bubble wrap	bubble_wrap
210	bucket	bucket
211	buckle	buckle
212	buffet	buffet
213	bug	bug
214	buggy	buggy
215	bull	bull
216	bulldozer	bulldozer
217	bullet	bullet
218	bulletin board	bulletin_board
219	bulletproof vest	bulletproof_vest
220	bumper	bumper
221	bun	bun
222	bungee	bungee
223	bunkbed	bunkbed
224	buoy	buoy
225	burner	burner
226	burrito	burrito
227	bus	bus
228	bush	bush
229	butter	butter
230	butterfly	butterfly
231	button	button1
232	button	button2
233	cabbage	cabbage
234	cabinet	cabinet
235	cable	cable
236	cactus	cactus
237	cage	cage
238	cake	cake
239	cake mix	cake_mix
240	calamari	calamari
241	calculator	calculator
242	calf	calf1
243	calf	calf2
244	calzone	calzone
245	camcorder	camcorder
246	camel	camel
247	camera lens	camera_lens
248	camera	camera1
249	camera	camera2
250	camper	camper
251	can	can
252	can opener	can_opener
253	candelabra	candelabra
254	candle	candle
255	candlestick	candlestick
256	candy	candy
257	candy bar	candy_bar
258	candy cane	candy_cane
259	cane	cane
260	canister	canister
261	cannon	cannon
262	cannonball	cannonball
263	canoe	canoe
264	cantaloupe	cantaloupe
265	canvas	canvas
266	cap	cap
267	cape	cape
268	car	car
269	car door	car_door
270	car seat	car_seat
271	caramel	caramel
272	card	card
273	cardboard	cardboard
274	cardigan	cardigan
275	cardinal	cardinal
276	carousel	carousel
277	carriage	carriage
278	carrot	carrot
279	cart	cart
280	cash machine	cash_machine
281	cash register	cash_register
282	cashew	cashew
283	casserole	casserole
284	cassette	cassette
285	cat	cat
286	catapult	catapult
287	caterpillar	caterpillar
288	catfish	catfish
289	cauliflower	cauliflower
290	caviar	caviar
291	cd player	cd_player
292	celery	celery
293	cello	cello
294	cellphone	cellphone
295	cement mixer	cement_mixer
296	centerpiece	centerpiece
297	centrifuge	centrifuge
298	cereal	cereal
299	chain	chain
300	chainsaw	chainsaw
301	chair	chair
302	chalice	chalice
303	chalk	chalk
304	chalkboard	chalkboard
305	champagne	champagne
306	chandelier	chandelier
307	chaps	chaps
308	charcoal	charcoal
309	charger	charger
310	chariot	chariot
311	checkbook	checkbook
312	checkers	checkers
313	cheese	cheese
314	cheeseburger	cheeseburger
315	cheesecake	cheesecake
316	cheetah	cheetah
317	cherry	cherry
318	chess piece	chess_piece
319	chessboard	chessboard
320	chest	chest1
321	chest	chest2
322	chick	chick
323	chicken wire	chicken_wire
324	chicken	chicken1
325	chicken	chicken2
326	chickpea	chickpea
327	chihuahua	chihuahua
328	chili	chili
329	chime	chime
330	chimney	chimney
331	chin	chin
332	chinaware	chinaware
333	chinchilla	chinchilla
334	chip	chip
335	chipmunk	chipmunk
336	chips	chips
337	chisel	chisel
338	chive	chive
339	chocolate	chocolate
340	chopsticks	chopsticks
341	christmas card	christmas_card
342	christmas tree	christmas_tree
343	chute	chute
344	cigar	cigar
345	cigarette	cigarette
346	cigarette butt	cigarette_butt
347	cigarette holder	cigarette_holder
348	cilantro	cilantro
349	cinnamon	cinnamon
350	clam	clam
351	clarinet	clarinet
352	clasp	clasp
353	clay	clay
354	cleat	cleat
355	cleaver	cleaver
356	clipboard	clipboard
357	clipper	clipper1
358	clipper	clipper2
359	cloak	cloak
360	clock	clock
361	closet	closet
362	clothes	clothes
363	clothesline	clothesline
364	clothespin	clothespin
365	cloud	cloud
366	clove	clove
367	clover	clover
368	coal	coal
369	coaster	coaster
370	coat	coat
371	coat rack	coat_rack
372	cobra	cobra
373	cockatoo	cockatoo
374	cockroach	cockroach
375	cocktail	cocktail
376	coconut	coconut
377	cocoon	cocoon
378	coffee	coffee
379	coffee bean	coffee_bean
380	coffee filter	coffee_filter
381	coffee pot	coffee_pot
382	coffee table	coffee_table
383	coffeemaker	coffeemaker
384	coffin	coffin
385	coil	coil
386	coin	coin
387	coleslaw	coleslaw
388	collar	collar
389	column	column
390	comb	comb
391	combination lock	combination_lock
392	comic book	comic_book
393	compass	compass
394	compost	compost
395	computer	computer
396	computer screen	computer_screen
397	confetti	confetti
398	contact lens	contact_lens
399	container	container
400	cooker	cooker
401	cookie	cookie
402	cookie cutter	cookie_cutter
403	cookie sheet	cookie_sheet
404	cooler	cooler
405	coop	coop
406	copier	copier
407	coral	coral
408	cord	cord
409	cordon bleu	cordon_bleu
410	cork	cork
411	corkboard	corkboard
412	corkscrew	corkscrew
413	corn	corn
414	cornbread	cornbread
415	cornhusk	cornhusk
416	cornmeal	cornmeal
417	cornucopia	cornucopia
418	corsage	corsage
419	corset	corset
420	costume	costume
421	cot	cot
422	cotton candy	cotton_candy
423	couch	couch
424	cougar	cougar
425	counter	counter
426	coverall	coverall
427	cow	cow
428	coyote	coyote
429	crab	crab
430	cracker	cracker
431	cranberry	cranberry
432	crane	crane
433	crank	crank
434	crate	crate
435	crayfish	crayfish
436	crayon	crayon
437	cream	cream
438	cream cheese	cream_cheese
439	credit card	credit_card
440	creme brulee	creme_brulee
441	crepe	crepe
442	crib	crib
443	croissant	croissant
444	cross	cross
445	crossbow	crossbow
446	crouton	crouton
447	crow	crow
448	crowbar	crowbar
449	crown	crown
450	crucifix	crucifix
451	cruise ship	cruise_ship
452	crumb	crumb
453	crutch	crutch
454	crystal ball	crystal_ball
455	crystal	crystal1
456	crystal	crystal2
457	cuckoo clock	cuckoo_clock
458	cucumber	cucumber
459	cufflink	cufflink
460	cummerbund	cummerbund
461	cup	cup
462	cupcake	cupcake
463	curb	curb
464	curling iron	curling_iron
465	curry	curry
466	curtain	curtain
467	cushion	cushion
468	cutting board	cutting_board
469	cymbal	cymbal
470	dagger	dagger
471	daisy	daisy
472	dalmatian	dalmatian
473	dandelion	dandelion
474	dart	dart
475	dartboard	dartboard
476	dashboard	dashboard
477	deer	deer
478	defibrillator	defibrillator
479	denture	denture
480	deodorant	deodorant
481	desk	desk
482	dessert	dessert
483	detonator	detonator
484	dial	dial
485	diamond	diamond
486	diaper	diaper
487	dice	dice
488	dip	dip
489	dirt bike	dirt_bike
490	dish	dish
491	dishrag	dishrag
492	dishwasher	dishwasher
493	dishwashing liquid	dishwashing_liquid
494	diskette	diskette
495	diving board	diving_board
496	dog	dog
497	dogfood	dogfood
498	doghouse	doghouse
499	doily	doily
500	doll	doll
501	dollhouse	dollhouse
502	dolly	dolly
503	dolphin	dolphin
504	domino	domino
505	donkey	donkey
506	donut	donut
507	door	door
508	doorbell	doorbell
509	doorhandle	doorhandle
510	doorknob	doorknob
511	doorknocker	doorknocker
512	doormat	doormat
513	doorstop	doorstop
514	dough	dough
515	dragonfly	dragonfly
516	drain	drain
517	drawer	drawer
518	dreidel	dreidel
519	dress	dress
520	dresser	dresser
521	drill	drill
522	drink	drink
523	drum	drum
524	drumstick	drumstick
525	dryer	dryer
526	duck	duck
527	duckling	duckling
528	duct	duct
529	duct tape	duct_tape
530	duffel bag	duffel_bag
531	dumbbell	dumbbell
532	dumbwaiter	dumbwaiter
533	dumpling	dumpling
534	dumpster	dumpster
535	duster	duster
536	dustpan	dustpan
537	dynamite	dynamite
538	eagle	eagle
539	ear	ear
540	earplug	earplug
541	earring	earring
542	earwig	earwig
543	easel	easel
544	easter egg	easter_egg
545	eclair	eclair
546	eel	eel
547	egg	egg
548	egg roll	egg_roll
549	eggbeater	eggbeater
550	eggnog	eggnog
551	eggplant	eggplant
552	eggshell	eggshell
553	elbow	elbow
554	electric chair	electric_chair
555	elephant	elephant
556	emerald	emerald
557	enchilada	enchilada
558	engine	engine
559	envelope	envelope
560	eraser	eraser
561	espresso	espresso
562	exerciser	exerciser
563	exhaust pipe	exhaust_pipe
564	extinguisher	extinguisher
565	eye	eye
566	eye patch	eye_patch
567	eyedropper	eyedropper
568	eyeliner	eyeliner
569	eyepiece	eyepiece
570	face	face
571	face mask	face_mask
572	fan	fan
573	fast food	fast_food
574	faucet	faucet
575	feather	feather
576	fence	fence
577	fencepost	fencepost
578	fern	fern
579	ferret	ferret
580	ferris wheel	ferris_wheel
581	ferry	ferry
582	fig	fig
583	figurine	figurine
584	file	file1
585	file	file2
586	filing cabinet	filing_cabinet
587	film	film
588	filter	filter
589	finger	finger
590	fingerprint	fingerprint
591	fire	fire
592	fire alarm	fire_alarm
593	fire hydrant	fire_hydrant
594	fire pit	fire_pit
595	firecracker	firecracker
596	fireplace	fireplace
597	firetruck	firetruck
598	firewood	firewood
599	fireworks	fireworks
600	first-aid kit	first-aid_kit
601	fish	fish
602	fishbowl	fishbowl
603	fishhook	fishhook
604	fishing pole	fishing_pole
605	fishnet stockings	fishnet_stockings
606	flag	flag
607	flagpole	flagpole
608	flamethrower	flamethrower
609	flamingo	flamingo
610	flan	flan
611	flashbulb	flashbulb
612	flashlight	flashlight
613	flask	flask
614	flatiron	flatiron
615	flip-flop	flip_flop
616	flipper	flipper
617	float	float
618	floss	floss
619	flour	flour
620	flower	flower
621	flute	flute
622	fly	fly
623	flypaper	flypaper
624	flyswatter	flyswatter
625	foam	foam
626	folder	folder
627	fondue	fondue
628	food processor	food_processor
629	foot	foot
630	football	football
631	football helmet	football_helmet
632	footbath	footbath
633	footprint	footprint
634	footrest	footrest
635	fork	fork
636	forklift	forklift
637	fossil	fossil
638	fountain pen	fountain_pen
639	fox	fox
640	frame	frame
641	freezer	freezer
642	french fries	french_fries
643	french horn	french_horn
644	frisbee	frisbee
645	frog	frog
646	fruit	fruit
647	fruitcake	fruitcake
648	fudge	fudge
649	fungus	fungus
650	funnel	funnel
651	fur coat	fur_coat
652	furnace	furnace
653	fuse	fuse
654	gallows	gallows
655	game	game
656	garbage	garbage
657	garbage truck	garbage_truck
658	gargoyle	gargoyle
659	garlic	garlic
660	garter	garter
661	gas mask	gas_mask
662	gasket	gasket
663	gate	gate
664	gauge	gauge
665	gauze	gauze
666	gavel	gavel
667	gazelle	gazelle
668	gear	gear
669	gearshift	gearshift
670	gel	gel
671	gem	gem
672	generator	generator
673	gift	gift
674	ginger	ginger
675	gingerbread man	gingerbread_man
676	giraffe	giraffe
677	girl	girl
678	glass	glass
679	glasses	glasses
680	globe	globe
681	glove	glove
682	glue	glue
683	go-kart	go-kart
684	goalpost	goalpost
685	goat	goat
686	goblet	goblet
687	goggles	goggles
688	gold	gold
689	goldfish	goldfish
690	golf cart	golf_cart
691	golf club	golf_club
692	gondola	gondola
693	gong	gong
694	goose	goose
695	gopher	gopher
696	gorilla	gorilla
697	gourd	gourd
698	graffiti	graffiti
699	grain	grain
700	gramophone	gramophone
701	granite	granite
702	granola	granola
703	grape	grape
704	grapefruit	grapefruit
705	grapevine	grapevine
706	grass	grass
707	grasshopper	grasshopper
708	grate	grate
709	grater	grater
710	gravel	gravel
711	gravestone	gravestone
712	gravy	gravy
713	green beans	green_beans
714	grenade	grenade
715	grill	grill
716	grille	grille
717	grinder	grinder
718	grits	grits
719	groundhog	groundhog
720	guacamole	guacamole
721	guardrail	guardrail
722	guillotine	guillotine
723	guinea pig	guinea_pig
724	guitar	guitar
725	gum	gum
726	gumball	gumball
727	gumdrop	gumdrop
728	gun	gun
729	gurney	gurney
730	gutter	gutter
731	gyro	gyro
732	gyroscope	gyroscope
733	hail	hail
734	hair	hair
735	hairbrush	hairbrush
736	hairdryer	hairdryer
737	hairnet	hairnet
738	hairpin	hairpin
739	hairspray	hairspray
740	ham	ham
741	hamburger	hamburger
742	hammer	hammer
743	hammock	hammock
744	hamster	hamster
745	hand	hand
746	handbrake	handbrake
747	handcuff	handcuff
748	handkerchief	handkerchief
749	handle	handle
750	handlebar	handlebar
751	handprint	handprint
752	hanger	hanger
753	hard disk	hard_disk
754	harmonica	harmonica
755	harness	harness
756	harp	harp
757	hash	hash
758	hat	hat
759	hatbox	hatbox
760	hatchet	hatchet
761	hawk	hawk
762	hay	hay
763	headband	headband
764	headdress	headdress
765	headlamp	headlamp
766	headlight	headlight
767	headphones	headphones
768	headrest	headrest
769	headscarf	headscarf
770	headset	headset
771	hearing aid	hearing_aid
772	hearse	hearse
773	heater	heater
774	hedge	hedge
775	hedgehog	hedgehog
776	helicopter	helicopter
777	helmet	helmet
778	highchair	highchair
779	highlighter	highlighter
780	hinge	hinge
781	hip	hip
782	hippopotamus	hippopotamus
783	hobbyhorse	hobbyhorse
784	hockey stick	hockey_stick
785	hoe	hoe
786	hole	hole
787	holster	holster
788	home plate	home_plate
789	honey	honey
790	honeycomb	honeycomb
791	honeypot	honeypot
792	hood	hood
793	hoodie	hoodie
794	hook	hook1
795	hook	hook2
796	hookah	hookah
797	hopscotch	hopscotch
798	horn	horn
799	horse	horse
800	horseshoe	horseshoe
801	hose	hose
802	hot chocolate	hot_chocolate
803	hot tub	hot_tub
804	hot-air balloon	hot-air_balloon
805	hot-water bottle	hot-water_bottle
806	hotdog	hotdog
807	hotplate	hotplate
808	hourglass	hourglass
809	hovercraft	hovercraft
810	hubcap	hubcap
811	hula hoop	hula_hoop
812	hummingbird	hummingbird
813	hummus	hummus
814	humvee	humvee
815	hydrant	hydrant
816	hyena	hyena
817	ice	ice
818	ice cream	ice_cream
819	ice cube	ice_cube
820	ice pack	ice_pack
821	ice-cream cone	ice-cream_cone
822	icemaker	icemaker
823	icepick	icepick
824	iceskate	iceskate
825	icicle	icicle
826	iguana	iguana
827	incense	incense
828	incubator	incubator
829	inhaler	inhaler
830	ink	ink
831	inkwell	inkwell
832	insole	insole
833	iron	iron
834	ironing board	ironing_board
835	ivy	ivy
836	jack	jack
837	jacket	jacket
838	jackhammer	jackhammer
839	jalapeno	jalapeno
840	jam	jam
841	jar	jar
842	javelin	javelin
843	jeans	jeans
844	jeep	jeep
845	jelly bean	jelly_bean
846	jellyfish	jellyfish
847	jersey	jersey
848	jet	jet
849	jetski	jetski
850	jewel	jewel
851	jewelry	jewelry
852	jigsaw puzzle	jigsaw_puzzle
853	joystick	joystick
854	jug	jug
855	juice	juice
856	juicer	juicer1
857	juicer	juicer2
858	jukebox	jukebox
859	jump rope	jump_rope
860	jumpsuit	jumpsuit
861	kale	kale
862	kaleidoscope	kaleidoscope
863	kangaroo	kangaroo
864	kayak	kayak
865	kazoo	kazoo
866	kebab	kebab
867	keg	keg
868	ketchup	ketchup
869	kettle	kettle
870	key	key
871	keyboard	keyboard
872	keyhole	keyhole
873	kilt	kilt
874	kimono	kimono
875	kite	kite
876	kitten	kitten
877	kiwi	kiwi
878	knee	knee
879	kneepad	kneepad
880	knife	knife
881	knitting	knitting
882	knitting needle	knitting_needle
883	knob	knob
884	knot	knot
885	koala	koala
886	lab coat	lab_coat
887	ladder	ladder
888	ladle	ladle
889	ladybug	ladybug
890	lamb	lamb
891	lamb chop	lamb_chop
892	lamp	lamp
893	lamppost	lamppost
894	lampshade	lampshade
895	landmine	landmine
896	lantern	lantern
897	lanyard	lanyard
898	laptop	laptop
899	lasagna	lasagna
900	laser pointer	laser_pointer
901	latch	latch
902	latte	latte
903	laundry basket	laundry_basket
904	lava	lava
905	lavender	lavender
906	lawnmower	lawnmower
907	leaf	leaf
908	leash	leash
909	lectern	lectern
910	leech	leech
911	leek	leek
912	leg	leg
913	leggings	leggings
914	lego	lego
915	lemon	lemon
916	lemonade	lemonade
917	lens	lens
918	leopard	leopard
919	leotard	leotard
920	letter opener	letter_opener
921	lettuce	lettuce
922	license plate	license_plate
923	licorice	licorice
924	lid	lid
925	life jacket	life_jacket
926	lifesaver	lifesaver
927	light switch	light_switch
928	lightbulb	lightbulb
929	lighter	lighter
930	lightning bug	lightning_bug
931	lime	lime
932	limousine	limousine
933	lingerie	lingerie
934	lion	lion
935	lip balm	lip_balm
936	lip gloss	lip_gloss
937	lipstick	lipstick
938	lizard	lizard
939	llama	llama
940	lobster	lobster
941	lock	lock
942	locker	locker
943	locket	locket
944	log	log
945	loincloth	loincloth
946	lollipop	lollipop
947	loom	loom
948	loveseat	loveseat
949	luggage	luggage
950	lumber	lumber
951	lunchbox	lunchbox
952	macadamia	macadamia
953	macaroni	macaroni
954	machete	machete
955	machine gun	machine_gun
956	maggot	maggot
957	magnet	magnet
958	magnifier	magnifier
959	magnifying glass	magnifying_glass
960	mail	mail
961	mailbox	mailbox
962	makeup	makeup
963	mallet	mallet
964	man	man
965	manatee	manatee
966	mandolin	mandolin
967	mango	mango
968	manhole	manhole
969	mannequin	mannequin
970	mantle	mantle
971	map	map
972	maple syrup	maple_syrup
973	marble	marble
974	margarita	margarita
975	marijuana	marijuana
976	marker	marker
977	marmalade	marmalade
978	marshmallow	marshmallow
979	mascara	mascara
980	mashed potato	mashed_potato
981	mask	mask
982	mast	mast
983	mat	mat
984	match	match
985	matchbox	matchbox
986	mattress	mattress
987	measuring cup	measuring_cup
988	meat	meat
989	meat grinder	meat_grinder
990	meatball	meatball
991	meatloaf	meatloaf
992	medal	medal
993	meerkat	meerkat
994	megaphone	megaphone
995	melon	melon
996	memory stick	memory_stick
997	metal detector	metal_detector
998	metronome	metronome
999	microphone	microphone
1000	microscope	microscope
1001	microwave	microwave
1002	milk	milk
1003	milkshake	milkshake
1004	minivan	minivan
1005	mint	mint
1006	mirror	mirror
1007	missile	missile
1008	mistletoe	mistletoe
1009	mitten	mitten
1010	mixer	mixer
1011	moccasin	moccasin
1012	modem	modem
1013	mold	mold1
1014	mold	mold2
1015	mole	mole
1016	money	money
1017	mongoose	mongoose
1018	monkey	monkey
1019	moose	moose
1020	mop	mop
1021	mosquito	mosquito
1022	mosquito net	mosquito_net
1023	moss	moss
1024	moth	moth
1025	motherboard	motherboard
1026	motorcycle	motorcycle
1027	mouse	mouse1
1028	mouse	mouse2
1029	mousepad	mousepad
1030	mousetrap	mousetrap
1031	mousse	mousse
1032	mouth	mouth
1033	mouthpiece	mouthpiece
1034	mud	mud
1035	muff	muff
1036	muffin	muffin
1037	mug	mug
1038	mulberry	mulberry
1039	mulch	mulch
1040	mullet	mullet
1041	mushroom	mushroom
1042	music box	music_box
1043	mussel	mussel
1044	mustache	mustache
1045	mustard	mustard
1046	nacho	nacho
1047	nail	nail
1048	nail clippers	nail_clippers
1049	nail file	nail_file
1050	nail polish	nail_polish
1051	napkin	napkin
1052	napkin ring	napkin_ring
1053	navel	navel
1054	neck	neck
1055	necklace	necklace
1056	needle	needle
1057	nest	nest
1058	net	net
1059	nightshirt	nightshirt
1060	nightstand	nightstand
1061	noisemaker	noisemaker
1062	noodle	noodle
1063	noose	noose
1064	nose	nose
1065	notebook	notebook
1066	notepad	notepad
1067	nut	nut
1068	nutcracker	nutcracker
1069	oar	oar
1070	oatmeal	oatmeal
1071	octopus	octopus
1072	odometer	odometer
1073	oil	oil
1074	oilcan	oilcan
1075	okra	okra
1076	olive	olive
1077	omelet	omelet
1078	onion	onion
1079	orange	orange
1080	orange rind	orange_rind
1081	orangutan	orangutan
1082	orchid	orchid
1083	organ	organ
1084	origami	origami
1085	ostrich	ostrich
1086	otter	otter
1087	ottoman	ottoman
1088	outfit	outfit
1089	outlet	outlet
1090	oven	oven
1091	overalls	overalls
1092	owl	owl
1093	oyster	oyster
1094	pacifier	pacifier
1095	paddle	paddle
1096	padlock	padlock
1097	paint	paint
1098	paintbrush	paintbrush
1099	painting	painting
1100	pajamas	pajamas
1101	palette	palette
1102	pallet	pallet
1103	palm tree	palm_tree
1104	pan	pan
1105	pancake	pancake
1106	panda	panda
1107	panther	panther
1108	panties	panties
1109	pants	pants
1110	pantsuit	pantsuit
1111	pantyhose	pantyhose
1112	papaya	papaya
1113	paper	paper
1114	paper bag	paper_bag
1115	paper plate	paper_plate
1116	paper towel	paper_towel
1117	paperclip	paperclip
1118	paperweight	paperweight
1119	parachute	parachute
1120	parfait	parfait
1121	parking meter	parking_meter
1122	parrot	parrot
1123	parsley	parsley
1124	pasta	pasta
1125	pastry	pastry
1126	patch	patch
1127	patty	patty
1128	payphone	payphone
1129	pea	pea
1130	peach	peach
1131	peacock	peacock
1132	peanut	peanut
1133	peanut butter	peanut_butter
1134	pear	pear
1135	pearl	pearl
1136	pecan	pecan
1137	pedal	pedal
1138	pedometer	pedometer
1139	peeler	peeler
1140	peg	peg
1141	pelican	pelican
1142	pen	pen
1143	pencil	pencil
1144	pencil sharpener	pencil_sharpener
1145	pendulum	pendulum
1146	penguin	penguin
1147	penholder	penholder
1148	penlight	penlight
1149	pennant	pennant
1150	pepper mill	pepper_mill
1151	pepper	pepper1
1152	pepper	pepper2
1153	peppermint	peppermint
1154	pepperoni	pepperoni
1155	perfume	perfume
1156	periscope	periscope
1157	pesto	pesto
1158	pet food	pet_food
1159	petal	petal
1160	petri dish	petri_dish
1161	pheasant	pheasant
1162	phone	phone
1163	phone booth	phone_booth
1164	photo booth	photo_booth
1165	photograph	photograph
1166	piano	piano
1167	pickax	pickax
1168	pickle	pickle
1169	pie	pie
1170	piecrust	piecrust
1171	pig	pig
1172	pigeon	pigeon
1173	piggy bank	piggy_bank
1174	piglet	piglet
1175	pill	pill
1176	pillbox	pillbox
1177	pillow	pillow
1178	pin	pin
1179	pinball	pinball
1180	pincushion	pincushion
1181	pine needle	pine_needle
1182	pine tree	pine_tree
1183	pineapple	pineapple
1184	pinecone	pinecone
1185	ping-pong table	ping-pong_table
1186	pinwheel	pinwheel
1187	pipe	pipe1
1188	pipe	pipe2
1189	pistachio	pistachio
1190	pita	pita
1191	pitcher	pitcher
1192	pitchfork	pitchfork
1193	pizza	pizza
1194	place mat	place_mat
1195	plant	plant
1196	plaster cast	plaster_cast
1197	plastic film	plastic_film
1198	plate	plate
1199	platypus	platypus
1200	playing card	playing_card
1201	playpen	playpen
1202	pliers	pliers
1203	plug	plug
1204	plum	plum
1205	plunger	plunger
1206	pocket	pocket
1207	pocket watch	pocket_watch
1208	pocketknife	pocketknife
1209	pogo stick	pogo_stick
1210	poinsettia	poinsettia
1211	poker	poker
1212	polar bear	polar_bear
1213	polaroid	polaroid
1214	pole	pole
1215	police car	police_car
1216	polisher	polisher
1217	polo shirt	polo_shirt
1218	polygraph	polygraph
1219	pom-pom	pom-pom
1220	pomegranate	pomegranate
1221	pony	pony
1222	poodle	poodle
1223	pool table	pool_table
1224	popcorn	popcorn
1225	poppy	poppy
1226	popsicle	popsicle
1227	porcupine	porcupine
1228	porthole	porthole
1229	possum	possum
1230	poster	poster
1231	pot	pot
1232	potato	potato
1233	potholder	potholder
1234	pothole	pothole
1235	potpie	potpie
1236	potpourri	potpourri
1237	powder	powder
1238	power line	power_line
1239	praying mantis	praying_mantis
1240	pretzel	pretzel
1241	printer	printer
1242	prism	prism
1243	projector	projector
1244	propeller	propeller
1245	prune	prune
1246	puck	puck
1247	pudding	pudding
1248	puddle	puddle
1249	puffin	puffin
1250	pug	pug
1251	pulley	pulley
1252	pulpit	pulpit
1253	pump	pump
1254	pumpkin	pumpkin
1255	punch	punch1
1256	punch	punch2
1257	punching bag	punching_bag
1258	puppet	puppet
1259	puppy	puppy
1260	purse	purse
1261	quad	quad
1262	quesadilla	quesadilla
1263	quiche	quiche
1264	quill	quill
1265	quilt	quilt
1266	rabbit	rabbit
1267	raccoon	raccoon
1268	racehorse	racehorse
1269	rack	rack1
1270	rack	rack2
1271	racket	racket
1272	radar	radar
1273	radiator	radiator
1274	radio	radio
1275	radish	radish
1276	raft	raft
1277	rag	rag
1278	railing	railing
1279	rain gauge	rain_gauge
1280	raincoat	raincoat
1281	raisin	raisin
1282	rake	rake
1283	ram	ram
1284	ramp	ramp
1285	raspberry	raspberry
1286	rat	rat
1287	ratchet	ratchet
1288	rattle	rattle
1289	rattlesnake	rattlesnake
1290	ravioli	ravioli
1291	razor	razor
1292	razor blade	razor_blade
1293	ready meal	ready_meal
1294	rearview mirror	rearview_mirror
1295	recliner	recliner
1296	record	record
1297	record player	record_player
1298	recorder	recorder
1299	red carpet	red_carpet
1300	reel	reel
1301	refrigerator	refrigerator
1302	reindeer	reindeer
1303	remote control	remote_control
1304	retainer	retainer
1305	revolver	revolver
1306	revolving door	revolving_door
1307	rhinoceros	rhinoceros
1308	rhubarb	rhubarb
1309	ribbon	ribbon
1310	rice	rice
1311	rickshaw	rickshaw
1312	rifle	rifle
1313	rim	rim
1314	ring	ring
1315	riser	riser
1316	road sign	road_sign
1317	roadsweeper	roadsweeper
1318	robe	robe
1319	robot	robot
1320	rock	rock
1321	rocket	rocket
1322	rocking chair	rocking_chair
1323	rocking horse	rocking_horse
1324	roll	roll
1325	roller	roller
1326	roller coaster	roller_coaster
1327	rollerblade	rollerblade
1328	rollerskate	rollerskate
1329	rolling pin	rolling_pin
1330	roof rack	roof_rack
1331	rooster	rooster
1332	root	root
1333	rope	rope
1334	rosary	rosary
1335	rose	rose
1336	roulette wheel	roulette_wheel
1337	router	router
1338	rubber band	rubber_band
1339	ruby	ruby
1340	rudder	rudder
1341	rug	rug
1342	ruler	ruler
1343	rust	rust
1344	saddle	saddle
1345	safety pin	safety_pin
1346	saffron	saffron
1347	sail	sail
1348	sailboat	sailboat
1349	salad	salad
1350	salami	salami
1351	saltshaker	saltshaker
1352	sand	sand
1353	sandal	sandal
1354	sandbag	sandbag
1355	sandbox	sandbox
1356	sandcastle	sandcastle
1357	sandpaper	sandpaper
1358	sandwich	sandwich
1359	sarcophagus	sarcophagus
1360	sardine	sardine
1361	satellite	satellite
1362	satellite dish	satellite_dish
1363	sauce	sauce
1364	saucer	saucer
1365	sauerkraut	sauerkraut
1366	sausage	sausage
1367	saw	saw
1368	sawhorse	sawhorse
1369	saxophone	saxophone
1370	scaffold	scaffold
1371	scaffolding	scaffolding
1372	scale	scale
1373	scallion	scallion
1374	scallop	scallop
1375	scalpel	scalpel
1376	scanner	scanner
1377	scarecrow	scarecrow
1378	scarf	scarf
1379	school bus	school_bus
1380	scissors	scissors
1381	scone	scone
1382	scoop	scoop
1383	scooter	scooter
1384	scoreboard	scoreboard
1385	scorpion	scorpion
1386	scrabble	scrabble
1387	scrambled egg	scrambled_egg
1388	scraper	scraper
1389	screen	screen1
1390	screen	screen2
1391	screw	screw
1392	screwdriver	screwdriver
1393	scuba	scuba
1394	sea urchin	sea_urchin
1395	seafood	seafood
1396	seagull	seagull
1397	seahorse	seahorse
1398	seal	seal
1399	seaplane	seaplane
1400	seatbelt	seatbelt
1401	seaweed	seaweed
1402	seed	seed
1403	seesaw	seesaw
1404	seismograph	seismograph
1405	sequin	sequin
1406	sewage	sewage
1407	sewing kit	sewing_kit
1408	sewing machine	sewing_machine
1409	shaker	shaker
1410	shark	shark
1411	shaving cream	shaving_cream
1412	shawl	shawl
1413	shears	shears
1414	sheath	sheath
1415	sheep	sheep
1416	sheet	sheet
1417	shelf	shelf
1418	shell	shell1
1419	shell	shell2
1420	shell	shell3
1421	shield	shield
1422	ship	ship
1423	shirt	shirt
1424	shoe	shoe
1425	shoe polish	shoe_polish
1426	shoehorn	shoehorn
1427	shoelace	shoelace
1428	shopping basket	shopping_basket
1429	shopping cart	shopping_cart
1430	shortbread	shortbread
1431	shorts	shorts
1432	shoulder	shoulder
1433	shovel	shovel
1434	shower	shower
1435	shower cap	shower_cap
1436	shower curtain	shower_curtain
1437	showerhead	showerhead
1438	shredder	shredder
1439	shrimp	shrimp
1440	shuffleboard	shuffleboard
1441	shutter	shutter
1442	sickle	sickle
1443	sidecar	sidecar
1444	sifter	sifter
1445	silicone	silicone
1446	silverware	silverware
1447	sim card	sim_card
1448	sink	sink
1449	siren	siren
1450	skateboard	skateboard
1451	skeleton	skeleton
1452	skewer	skewer
1453	ski	ski
1454	ski boots	ski_boots
1455	ski lift	ski_lift
1456	ski pole	ski_pole
1457	skin	skin
1458	skirt	skirt
1459	skull	skull
1460	skunk	skunk
1461	sled	sled
1462	sledgehammer	sledgehammer
1463	sleeping bag	sleeping_bag
1464	slicer	slicer
1465	slide	slide
1466	slime	slime
1467	sling	sling
1468	slingshot	slingshot
1469	slipper	slipper
1470	slot	slot
1471	slot machine	slot_machine
1472	sloth	sloth
1473	slug	slug
1474	smoke alarm	smoke_alarm
1475	smoothie	smoothie
1476	snack	snack
1477	snail	snail
1478	snake	snake
1479	snorkel	snorkel
1480	snow	snow
1481	snowball	snowball
1482	snowboard	snowboard
1483	snowman	snowman
1484	snowmobile	snowmobile
1485	snowplow	snowplow
1486	snowshoe	snowshoe
1487	snowsuit	snowsuit
1488	soap	soap
1489	soccer ball	soccer_ball
1490	sock	sock
1491	soda	soda
1492	soda fountain	soda_fountain
1493	sofa bed	sofa_bed
1494	solar panel	solar_panel
1495	soldering iron	soldering_iron
1496	sombrero	sombrero
1497	sonogram	sonogram
1498	sorbet	sorbet
1499	souffle	souffle
1500	soup	soup
1501	soy sauce	soy_sauce
1502	space shuttle	space_shuttle
1503	spacesuit	spacesuit
1504	spaghetti	spaghetti
1505	spam	spam
1506	spareribs	spareribs
1507	spark plug	spark_plug
1508	sparkler	sparkler
1509	spatula	spatula
1510	speaker	speaker
1511	spear	spear
1512	speedboat	speedboat
1513	speedometer	speedometer
1514	spider	spider
1515	spider web	spider_web
1516	spinach	spinach
1517	splinter	splinter
1518	sponge	sponge
1519	spool	spool
1520	spoon	spoon
1521	spout	spout
1522	spring roll	spring_roll
1523	springboard	springboard
1524	sprinkler	sprinkler
1525	sprouts	sprouts
1526	spur	spur
1527	squash	squash
1528	squeegee	squeegee
1529	squid	squid
1530	squirrel	squirrel
1531	squirt gun	squirt_gun
1532	stained glass	stained_glass
1533	stair	stair
1534	stake	stake
1535	stalagmite	stalagmite
1536	stamp	stamp1
1537	stamp	stamp2
1538	staple	staple
1539	staple gun	staple_gun
1540	stapler	stapler
1541	star fruit	star_fruit
1542	starfish	starfish
1543	station wagon	station_wagon
1544	statue	statue
1545	steak	steak
1546	steamroller	steamroller
1547	steering wheel	steering_wheel
1548	stem	stem
1549	step stool	step_stool
1550	stereo	stereo
1551	stethoscope	stethoscope
1552	stew	stew
1553	stick	stick
1554	sticker	sticker
1555	stiletto	stiletto
1556	stilt	stilt
1557	stingray	stingray
1558	stir fry	stir_fry
1559	stirrup	stirrup
1560	stockings	stockings
1561	stomach	stomach
1562	stool	stool
1563	stopwatch	stopwatch
1564	stove	stove1
1565	stove	stove2
1566	straightjacket	straightjacket
1567	strainer	strainer
1568	strap	strap
1569	straw	straw1
1570	straw	straw2
1571	strawberry	strawberry
1572	streetlight	streetlight
1573	stretcher	stretcher
1574	string cheese	string_cheese
1575	stroller	stroller
1576	stuffing	stuffing
1577	stump	stump
1578	submarine	submarine
1579	subway	subway
1580	sugar cube	sugar_cube
1581	suit	suit
1582	suitcase	suitcase
1583	sundae	sundae
1584	sundial	sundial
1585	sunflower	sunflower
1586	sunglasses	sunglasses
1587	sunroof	sunroof
1588	surfboard	surfboard
1589	sushi	sushi
1590	suspenders	suspenders
1591	swab	swab
1592	swan	swan
1593	sweater	sweater
1594	sweatsuit	sweatsuit
1595	sweeper	sweeper
1596	sweet potato	sweet_potato
1597	swimming pool	swimming_pool
1598	swimsuit	swimsuit
1599	swing	swing
1600	swing set	swing_set
1601	switch	switch
1602	swizzle stick	swizzle_stick
1603	sword	sword
1604	swordfish	swordfish
1605	syringe	syringe
1606	syrup	syrup
1607	t-shirt	t-shirt
1608	tab	tab
1609	table	table
1610	tablecloth	tablecloth
1611	tablet	tablet
1612	tack	tack
1613	tackle	tackle
1614	taco	taco
1615	tadpole	tadpole
1616	taffy	taffy
1617	tag	tag
1618	taillight	taillight
1619	tamale	tamale
1620	tambourine	tambourine
1621	tank	tank1
1622	tank	tank2
1623	tape	tape
1624	tape measure	tape_measure
1625	tape recorder	tape_recorder
1626	tapestry	tapestry
1627	tarantula	tarantula
1628	target	target
1629	tarp	tarp
1630	tattoo	tattoo
1631	taxi	taxi
1632	tea	tea
1633	teabag	teabag
1634	teacup	teacup
1635	teapot	teapot
1636	teddy bear	teddy_bear
1637	tee	tee
1638	teepee	teepee
1639	telegraph	telegraph
1640	telephone pole	telephone_pole
1641	telescope	telescope
1642	television	television
1643	tennis ball	tennis_ball
1644	tent	tent
1645	terrarium	terrarium
1646	test tube	test_tube
1647	thermometer	thermometer
1648	thermos	thermos
1649	thermostat	thermostat
1650	thimble	thimble
1651	thorn	thorn
1652	thread	thread
1653	throne	throne
1654	thumb	thumb
1655	thumbtack	thumbtack
1656	tiara	tiara
1657	tick	tick
1658	ticktacktoe	ticktacktoe
1659	tie	tie
1660	tiger	tiger
1661	tile	tile
1662	timer	timer
1663	tinsel	tinsel
1664	tiramisu	tiramisu
1665	toad	toad
1666	toast	toast
1667	toaster	toaster
1668	toaster oven	toaster_oven
1669	toe	toe
1670	toga	toga
1671	toilet	toilet
1672	toilet paper	toilet_paper
1673	tomato	tomato
1674	tomato sauce	tomato_sauce
1675	tongs	tongs
1676	tongue	tongue
1677	tool	tool
1678	toolbox	toolbox
1679	tooth	tooth
1680	toothbrush	toothbrush
1681	toothpaste	toothpaste
1682	toothpick	toothpick
1683	top hat	top_hat
1684	torch	torch
1685	torpedo	torpedo
1686	torso	torso
1687	tortellini	tortellini
1688	tortilla	tortilla
1689	tostada	tostada
1690	totem pole	totem_pole
1691	toucan	toucan
1692	touchpad	touchpad
1693	towel	towel
1694	towel rack	towel_rack
1695	toy	toy
1696	tractor	tractor
1697	traffic light	traffic_light
1698	trailer	trailer
1699	train	train
1700	train car	train_car
1701	train set	train_set
1702	trampoline	trampoline
1703	trap	trap
1704	trapdoor	trapdoor
1705	trashcan	trashcan
1706	tray	tray
1707	treadmill	treadmill
1708	treasure	treasure
1709	tree	tree
1710	tree trunk	tree_trunk
1711	triangle	triangle
1712	tricycle	tricycle
1713	trident	trident
1714	trigger	trigger
1715	tripod	tripod
1716	trolley	trolley
1717	trombone	trombone
1718	trophy	trophy
1719	trough	trough
1720	trowel	trowel
1721	truck	truck
1722	trumpet	trumpet
1723	trunk	trunk
1724	tuba	tuba
1725	tube top	tube_top
1726	tugboat	tugboat
1727	tulip	tulip
1728	tumbleweed	tumbleweed
1729	tuning fork	tuning_fork
1730	tupperware	tupperware
1731	turban	turban
1732	turbine	turbine
1733	turf	turf
1734	turkey	turkey
1735	turnstile	turnstile
1736	turntable	turntable
1737	turtle	turtle
1738	turtleneck	turtleneck
1739	tuxedo	tuxedo
1740	tweezers	tweezers
1741	twig	twig
1742	typewriter	typewriter
1743	ukulele	ukulele
1744	umbrella	umbrella
1745	undershirt	undershirt
1746	underwear	underwear
1747	unicycle	unicycle
1748	uniform	uniform
1749	urinal	urinal
1750	urn	urn
1751	vacuum	vacuum
1752	valve	valve
1753	van	van
1754	vase	vase
1755	vegetable	vegetable
1756	veil	veil
1757	velcro	velcro
1758	vending machine	vending_machine
1759	vent	vent
1760	vest	vest
1761	vial	vial
1762	videocassette	videocassette
1763	videogame	videogame
1764	viewfinder	viewfinder
1765	violin	violin
1766	vise	vise
1767	visor	visor
1768	volleyball	volleyball
1769	vulture	vulture
1770	wafer	wafer
1771	waffle	waffle
1772	waffle iron	waffle_iron
1773	wagon	wagon
1774	walker	walker1
1775	walker	walker2
1776	wall	wall
1777	wallet	wallet
1778	wallpaper	wallpaper
1779	walnut	walnut
1780	walrus	walrus
1781	wand	wand
1782	warthog	warthog
1783	washboard	washboard
1784	washcloth	washcloth
1785	washing machine	washing_machine
1786	wasp	wasp
1787	watch	watch
1788	water bottle	water_bottle
1789	water cooler	water_cooler
1790	water filter	water_filter
1791	water fountain	water_fountain
1792	water heater	water_heater
1793	watering can	watering_can
1794	watermelon	watermelon
1795	waterwheel	waterwheel
1796	wax	wax
1797	wax paper	wax_paper
1798	weasel	weasel
1799	weather vane	weather_vane
1800	webcam	webcam
1801	wedding cake	wedding_cake
1802	wedge	wedge
1803	weed	weed
1804	wetsuit	wetsuit
1805	whale	whale
1806	wheat	wheat
1807	wheel	wheel
1808	wheelbarrow	wheelbarrow
1809	wheelchair	wheelchair
1810	whip	whip
1811	whipped cream	whipped_cream
1812	whisk	whisk
1813	whistle	whistle
1814	whiteboard	whiteboard
1815	whoopee cushion	whoopee_cushion
1816	wick	wick
1817	wig	wig
1818	wind chimes	wind_chimes
1819	window	window
1820	windowsill	windowsill
1821	windshield	windshield
1822	windshield wiper	windshield_wiper
1823	windsock	windsock
1824	wine	wine
1825	wine bottle	wine_bottle
1826	wine cooler	wine_cooler
1827	wineglass	wineglass
1828	wing	wing
1829	wire	wire
1830	wire cutters	wire_cutters
1831	wok	wok
1832	wolf	wolf
1833	woman	woman
1834	wood	wood
1835	wooden leg	wooden_leg
1836	workbench	workbench
1837	worm	worm
1838	wrap	wrap
1839	wrapping paper	wrapping_paper
1840	wreath	wreath
1841	wreck	wreck
1842	wrench	wrench
1843	wrist	wrist
1844	xylophone	xylophone
1845	yacht	yacht
1846	yak	yak
1847	yarn	yarn
1848	yo-yo	yo-yo
1849	yogurt	yogurt
1850	yoke	yoke
1851	yolk	yolk
1852	zebra	zebra
1853	zipper	zipper
1854	zucchini	zucchini
